# Challenges in screening for *de novo* noncoding variants contributing to genetically complex phenotypes

**DOI:** 10.1101/2022.11.05.515231

**Authors:** Christopher P. Castro, Adam G. Diehl, Alan P. Boyle

**Affiliations:** Department of Human Genetics, University of Michigan, Ann Arbor, MI, 48109, USA; Department of Computational Medicine and Bioinformatics, University of Michigan, Ann Arbor, MI, 48109, USA

## Abstract

Understanding the genetic basis for complex, heterogeneous disorders, such as autism spectrum disorder (ASD), is a persistent challenge in human medicine. Owing to their phenotypic complexity, the genetic mechanisms underlying these disorders may be highly variable across individual patients. Furthermore, much of their heritability is unexplained by known regulatory or coding variants. Indeed, there is evidence that much of the causal genetic variation stems from rare and *de novo* variants arising from ongoing mutation. These variants occur mostly in noncoding regions, likely affecting regulatory processes for genes linked to the phenotype of interest. However, because there is no uniform code for assessing regulatory function, it is difficult to separate these mutations into likely functional and nonfunctional subsets. This makes finding associations between complex diseases and potentially causal *de novo* single-nucleotide variants (dnSNVs) a difficult task. To date, all but one published study in this area has failed to find any significant associations between dnSNVs from ASD patients and any class of known regulatory elements. We sought to identify the underlying reasons for this and present strategies for overcoming these challenges. We show that, contrary to previous claims, the main reason for failure to find robust statistical enrichments is not the number of families sampled, but the quality and relevance to ASD of the annotations used to prioritize dnSNVs, and the reliability of the set of dnSNVs itself. We present a list of recommendations for designing future studies of this sort that will help researchers avoid common pitfalls.
