## Supplementary material for "Challenges in screening for *de novo* noncoding variants contributing to genetically complex phenotypes": Table of relative risk

### Sheet: Sheet1
	proband	pro_total	sibling	sib_total	feature	fishers	FDR	RR
predicted damaging coding mutations	604	134969	467	131896	predicted damaging coding mutations	7.46608e-05	0.00238915	1.26391
VEP high impact coding	126	134969	74	131896	VEP high impact coding	0.000266218	0.00567933	1.66394
stop-gain	120	134969	62	131896	stop-gain	2.01198e-05	0.00128767	1.89142
3_UTR	1644	134969	1570	131896	3_UTR	0.261513	0.613139	1.02329
5 UTR	517	134969	479	131896	5 UTR	0.208832	0.613139	1.05476
splice region	264	134969	219	131896	splice region	0.0399143	0.364931	1.17803
any gene overlap	54652	134969	53787	131896	any gene overlap	0.928624	0.994284	0.992948
SFARI gene overlap	8181	134969	7947	131896	SFARI gene overlap	0.337691	0.621212	1.00601
brain-expressed gene overlap	3334	134969	3449	131896	brain-expressed gene overlap	0.991102	0.994284	0.944648
pLI.9 gene overlap	17227	134969	17141	131896	pLI.9 gene overlap	0.960829	0.994284	0.982135
pcHiC pLI.9 gene	8000	134969	7882	131896	pcHiC pLI.9 gene	0.694294	0.871271	0.991862
p.o. any gene	23948	134969	23505	131896	p.o. any gene	0.682159	0.871271	0.99565
p.o SFARI	2942	134969	2684	131896	p.o SFARI	0.00448628	0.0717805	1.07117
p.o brain-expressed	1685	134969	1632	131896	p.o brain-expressed	0.398983	0.638373	1.00897
p.o SFARI 1	441	134969	411	131896	p.o SFARI 1	0.252734	0.613139	1.04856
regDB_2a	474	134969	441	131896	regDB_2a	0.236211	0.613139	1.05036
regDB 2a gene overlap	265	134969	244	131896	regDB 2a gene overlap	0.263384	0.613139	1.06134
regDB 2a brain-expressed gene overlap	10	134969	3	131896	regDB 2a brain-expressed gene overlap	0.0502047	0.396391	3.25744
regDB any2s brain-expressed gene overlap	108	134969	103	131896	regDB any2s brain-expressed gene overlap	0.455596	0.68793	1.02467
regDB any2s pLI.9 gene overlap	870	134969	797	131896	regDB any2s pLI.9 gene overlap	0.0953722	0.435987	1.06674
regDB 2a p.o. any gene	113	134969	107	131896	regDB 2a p.o. any gene	0.43257	0.675231	1.03203
regDB 2a SFARI overlap	24	134969	20	131896	regDB 2a SFARI overlap	0.350814	0.621212	1.17268
regDB 2a p.o. SFARI	15	134969	9	131896	regDB 2a p.o. SFARI	0.167252	0.567319	1.62872
regDB_any2s	4907	134969	4646	131896	regDB_any2s	0.0557424	0.396391	1.03213
regDB any2s p.o any gene	1288	134969	1229	131896	regDB any2s p.o any gene	0.276203	0.613139	1.02415
regDB any2s p.o. SFARI	166	134969	151	131896	regDB any2s p.o. SFARI	0.278943	0.613139	1.07431
regDB any2s p.o SFARI 1	19	134969	36	131896	regDB any2s p.o SFARI 1	0.994284	0.994284	0.515761
regDB 2s or 3s	12952	134969	12587	131896	regDB 2s or 3s	0.30657	0.613139	1.00557
regDB_upperQuartile	31422	134969	30701	131896	regDB_upperQuartile	0.462203	0.68793	1.00018
regDB_upperDecile	12621	134969	12113	131896	regDB_upperDecile	0.06253	0.400192	1.01822
regDB_top_percent	1294	134969	1238	131896	regDB_top_percent	0.29837	0.613139	1.02144
p.o SFARI and regdb4Q	865	134969	802	131896	p.o SFARI and regdb4Q	0.144006	0.542141	1.054
p.o SFARI and regdb10Q	355	134969	299	131896	p.o SFARI and regdb10Q	0.0310018	0.364931	1.16026
phredCADD 15	3702	134969	3644	131896	phredCADD 15	0.619811	0.809549	0.992786
phredCADD 15 and regdb 2s	484	134969	419	131896	phredCADD 15 and regdb 2s	0.0362874	0.364931	1.12883
phredCADD 15, regdb2s, p.o. any gene	106	134969	104	131896	phredCADD 15, regdb2s, p.o. any gene	0.53763	0.748007	0.996025
phredCADD 15, regdb2s, p.o. SFARI	16	134969	13	131896	phredCADD 15, regdb2s, p.o. SFARI	0.378551	0.621212	1.20275
phredCADD 20	1398	134969	1294	131896	phredCADD 20	0.0794214	0.406299	1.05577
phredCADD 20 and regdb 2s	174	134969	152	131896	phredCADD 20 and regdb 2s	0.168423	0.567319	1.11867
promoter	1359	134969	1257	131896	promoter	0.0797771	0.406299	1.05653
phastCons 4Q	1232	134969	1187	131896	phastCons 4Q	0.366034	0.621212	1.01428
phastCons 10Q	493	134969	483	131896	phastCons 10Q	0.525517	0.748007	0.997464
promoter phastCons4Q	18	134969	32	131896	promoter phastCons4Q	0.986576	0.994284	0.549693
enhancer-prom any gene	1782	134969	1838	131896	enhancer-prom any gene	0.949231	0.994284	0.947458
enhancer-prom SFARI gene	286	134969	260	131896	enhancer-prom SFARI gene	0.209656	0.613139	1.07495
enhancer-prom SFARI 1 gene	49	134969	49	131896	enhancer-prom SFARI 1 gene	0.584239	0.778986	0.977232
enhancer-prom brain-expressed	148	134969	157	131896	enhancer-prom brain-expressed	0.779298	0.959136	0.921212
enhancer-prom pLI.9 gene	704	134969	746	131896	enhancer-prom pLI.9 gene	0.940962	0.994284	0.922213
regDb 2s enhancer-prom any gene	220	134969	243	131896	regDb 2s enhancer-prom any gene	0.912953	0.994284	0.884737
regDb 2s enhancer-prom SFARI gene	35	134969	29	131896	regDb 2s enhancer-prom SFARI gene	0.296617	0.613139	1.17942
regDb 2s enhancer-prom SFARI 1 gene	4	134969	8	131896	regDb 2s enhancer-prom SFARI 1 gene	0.932299	0.994284	0.488616
regDb 2s enhancer-prom brain-expressed	19	134969	18	131896	regDb 2s enhancer-prom brain-expressed	0.527496	0.748007	1.03152
regDb 2S enhancer-prom pLI.9	82	134969	92	131896	regDb 2S enhancer-prom pLI.9	0.837166	0.992196	0.871011
DHS enhancer-prom any gene	942	134969	994	131896	DHS enhancer-prom any gene	0.956095	0.994284	0.926109
DHS enhancer-prom SFARI gene	151	134969	141	131896	DHS enhancer-prom SFARI gene	0.369121	0.621212	1.04654
DHS enhancer-prom SFARI 1 gene	34	134969	22	131896	DHS enhancer-prom SFARI 1 gene	0.0825295	0.406299	1.51027
DHSenhancer-prom brain-expressed	68	134969	67	131896	DHSenhancer-prom brain-expressed	0.552167	0.751887	0.991817
regDb 2s DHS enhancer-prom any gene	143	134969	154	131896	regDb 2s DHS enhancer-prom any gene	0.813535	0.982382	0.90743
regDb 2s DHS enhancer-prom SFARI gene	23	134969	15	131896	regDb 2s DHS enhancer-prom SFARI gene	0.143076	0.542141	1.49842
regDb 2s DHS enhancer-prom SFARI 1 gene	5	134969	2	131896	regDb 2s DHS enhancer-prom SFARI 1 gene	0.235901	0.613139	2.44308
regDb 2s DHS enhancer-prom brain-expressed	11	134969	8	131896	regDb 2s DHS enhancer-prom brain-expressed	0.341852	0.621212	1.34369
fetal_brain_promoter	1806	134969	1732	131896	fetal_brain_promoter	0.292547	0.613139	1.01898
top 5% generic TURF	7370	134969	7146	131896	top 5% generic TURF	0.316799	0.614398	1.00786
top 5% brain TURF	6828	134969	6540	131896	top 5% brain TURF	0.118815	0.506945	1.02027
